# Evolution of taste processing shifts dietary preference

**DOI:** 10.1101/2024.10.11.617601

**Authors:** Enrico Bertolini, Daniel Münch, Justine Pascual, Noemi Sgammeglia, Carlos Ribeiro, Thomas O. Auer

**Author notes:** Corresponding author: Thomas O. Auer. equal contribution (Daniel Münch, Justine Pascual).

## Abstract

Food choice is an important driver of speciation and invasion of novel ecological niches. However, we know little about the mechanisms leading to changes in dietary preference. Here, we use the three closely-related species *Drosophila sechellia*, *D. simulans* and *D. melanogaster* to study taste circuit and food choice evolution. *D. sechellia,* a host specialist, feeds exclusively on a single fruit (*Morinda citrifolia*, noni) - the latter two are generalists living on various substrates. Using quantitative feeding assays, we recapitulate the preference for noni in *D. sechellia* and detect conserved sweet but altered bitter sensitivity via calcium imaging in peripheral taste neurons. Noni surprisingly activates bitter sensing neurons more strongly in *D. sechellia* due to a small deletion in one single gustatory receptor. Using volumetric calcium imaging in the ventral brain, we show that instead of peripheral physiology, species-specific processing of noni and sugar signals in sensorimotor circuits recapitulates differences in dietary preference. Our data support that peripheral receptor changes alone cannot explain altered food choice but rather modifications in how sensory information is transformed into feeding motor commands.
