## Supplementary Table 1 for "Evolution of taste processing shifts dietary preference"

### Sheet: Sheet1
Supplementary Table 1: Number of Gr64fa- and Gr66a-expressing neurons in D. melanogaster, D. simulans and D. sechellia taste organs (median ± interquartile range).
species	driver	sex	proboscis	foreleg T2	foreleg T3	foreleg T4	foreleg T5	midleg T2	midleg T3	midleg T4	midleg T5	hindleg T2	hindleg T3	hindleg T4	hindleg T5
D. melanogaster	Gr64fGal4	female	33±0.25 (n=8)	0.5±1 (n=8)	0±0 (n=8)	3±0.25 (n=8)	5±0.25 (n=8)	0±0 (n=10)	0±0 (n=10)	2±0 (n=10)	4±0 (n=10)	0±0 (n=7)	0±0 (n=7)	2±0 (n=7)	4±0 (n=7)
D. melanogaster	Gr64fGal4	male	23±4 (n=9)	0±0 (n=10)	2±0.75 (n=10)	2±0 (n=10)	4.5±1 (n=10)	0±0 (n=14)	0±0 (n=14)	2±0 (n=14)	4±1 (n=14)	0±0 (n=7)	0±0 (n=7)	2±0 (n=7)	3±1 (n=7)
D. simulans	Gr64fGal4	female	34±0 (n=10)	2±1 (n=10)	2±0 (n=10)	2±0 (n=10)	6±0 (n=10)	0±1 (n=10)	0±0 (n=10)	2±0 (n=10)	4±0 (n=10)	1±1 (n=10)	0±0 (n=10)	2±0 (n=10)	4±0.75 (n=10)
D. simulans	Gr64fGal4	male	37±1.75 (n=10)	1.5±1 (n=10)	1±0 (n=10)	2±0 (n=10)	6±0.75 (n=10)	1±0 (n=6)	0±0 (n=6)	2±0 (n=6)	4±0 (n=6)	1±1 (n=5)	0±0 (n=5)	1±0 (n=5)	3±1 (n=5)
D. sechellia	Gr64fGal4	female	29.5±3 (n=8)	2±0 (n=10)	2±0 (n=10)	2±0.75 (n=10)	6±0 (n=10)	0±0 (n=9)	0±0 (n=9)	2±0 (n=9)	4±0 (n=9)	0±0 (n=8)	0±0 (n=8)	2±0 (n=8)	4±0 (n=8)
D. sechellia	Gr64fGal4	male	29±1.5 (n=7)	1±0 (n=10)	1±1 (n=10)	2±0 (n=10)	6±0 (n=10)	0±0 (n=6)	0±0 (n=6)	2±0 (n=6)	4±0 (n=6)	0±0 (n=8)	0±0 (n=8)	2±0 (n=8)	4±0 (n=8)
D. melanogaster	Gr66aGal4	female	34±1.25 (n=8)	0±2 (n=11)	0±0 (n=11)	4±1 (n=11)	4±0 (n=11)	0±0 (n=6)	0±0 (n=6)	2±0 (n=6)	2±0 (n=6)	0±0 (n=5)	0±0 (n=5)	2±0 (n=5)	4±0 (n=5)
D. melanogaster	Gr66aGal4	male	33.5±1.5 (n=8)	0.5±1 (n=6)	0±0 (n=6)	4±0 (n=6)	4±0.75 (n=6)	0±0 (n=6)	0±0 (n=6)	2±0 (n=6)	2±0.75 (n=6)	0±0 (n=5)	0±0 (n=5)	2±0 (n=5)	4±0 (n=5)
D. simulans	Gr66aGal4	female	30.5±2.75 (n=14)	0±0 (n=8)	0±0 (n=8)	3.5±1.25 (n=8)	4±0 (n=8)	0±0 (n=7)	0±0 (n=7)	2±0.5 (n=7)	3±1 (n=7)	0±0 (n=12)	0±0 (n=12)	2±0.25 (n=12)	3±1.25 (n=12)
D. simulans	Gr66aGal4	male	32.5±1.75 (n=6)	1±1.25 (n=8)	0±0 (n=8)	3±0.5 (n=8)	4±0 (n=8)	0±0 (n=7)	0±0 (n=7)	2±1 (n=7)	3±0 (n=7)	0±0 (n=7)	0±0 (n=7)	2±1 (n=7)	4±0 (n=7)
D. sechellia	Gr66aGal4	female	30.5±1.75 (n=6)	0±0 (n=8)	0±0 (n=8)	4±1.25 (n=8)	4±1 (n=8)	0±0 (n=4)	0±0 (n=4)	1.5±1 (n=4)	2±0 (n=4)	0±0 (n=10)	0±0 (n=10)	2±0 (n=10)	2±2 (n=10)
D. sechellia	Gr66aGal4	male	30±2.25 (n=6)	0±0 (n=5)	0±0 (n=5)	4±1 (n=5)	5±1 (n=5)	0±0 (n=5)	0±0 (n=5)	2±0 (n=5)	2±0 (n=5)	0±0 (n=5)	0±0 (n=5)	2±1 (n=5)	2±0 (n=5)
