## Supplementary Table 5 for "Evolution of taste processing shifts dietary preference"

### Sheet: Sheet1
Supplementary Table 5. p-values from statistical analyses.
Figure 1B
*Dunn’s test, two-sided, Bonferroni correction	72-well assay		Test Statistic	Adjusted p-value
		Dmel.CS - Dsec.28	-7.05	1.3e-11
		Dmel.CS - Dsec.07	-5.74	6.9e-08
		Dsec.28 - Dsim.196	5.6	1.6e-07
		Dmel.OR - Dsec.28	-5.24	1.2e-06
		Dsec.07 - Dsim.196	4.39	8.4e-05
		Dmel.CS - Dsim.04	-3.96	0.00056
		Dmel.OR - Dsec.07	-3.88	0.00079
		Dsec.28 - Dsim.04	3.11	0.014069
		Dsim.04 - Dsim.196	2.64	0.061622
		Dmel.CS - Dmel.OR	-2.45	0.107864
		Dsec.07 - Dsim.04	1.91	0.422712
		Dmel.OR - Dsim.04	-1.89	0.444394
		Dsec.07 - Dsec.28	-1.12	1
		Dmel.CS - Dsim.196	-1.11	1
		Dmel.OR - Dsim.196	1.08	1
*Dunn’s test, two-sided, Bonferroni correction	petri dish assay		Test Statistic	Adjusted p-value
		Dmel.CS - Dsec.28	-5.43	4.2e-07
		Dmel.CS - Dsec.07	-5.24	1.2e-06
		Dsec.28 - Dsim.196	5.05	3.4e-06
		Dsec.28 - Dsim.04	4.99	4.6e-06
		Dsec.07 - Dsim.196	4.84	9.5e-06
		Dsec.07 - Dsim.04	4.78	1.3e-05
		Dmel.CS - Dmel.OR	-3.8	0.001073
		Dmel.OR - Dsim.196	3.21	0.009983
		Dmel.OR - Dsim.04	3.17	0.011433
		Dmel.OR - Dsec.28	-1.89	0.443867
		Dmel.OR - Dsec.07	-1.57	0.880565
		Dsec.07 - Dsec.28	-0.38	1
		Dmel.CS - Dsim.04	-1	1
		Dmel.CS - Dsim.196	-1.01	1
		Dsim.04 - Dsim.196	0	1
*Dunn’s test, two-sided, Bonferroni correction	flyPAD		Test Statistic	Adjusted p-value
		Dsec.28 - Dsim.196	12.01	2.5e-32
		Dmel.CS - Dsec.28	-10.37	2.6e-24
		Dsec.07 - Dsim.196	10.15	2.5e-23
		Dsec.28 - Dsim.04	9.24	1.8e-19
		Dmel.CS - Dsec.07	-8.39	3.5e-16
		Dmel.OR - Dsec.28	-7.9	2.1e-14
		Dsec.07 - Dsim.04	7.13	7.3e-12
		Dmel.OR - Dsec.07	-5.64	1.3e-07
		Dmel.OR - Dsim.196	4.35	0.0001
		Dsec.07 - Dsec.28	-2.95	0.023712
		Dmel.CS - Dmel.OR	-2.83	0.034804
		Dsim.04 - Dsim.196	2.83	0.034992
		Dmel.CS - Dsim.04	-1.36	1
		Dmel.OR - Dsim.04	1.49	1
		Dmel.CS - Dsim.196	1.41	1
Figure 1C
*Dunn’s test, two-sided, Bonferroni correction	petri dish assay		Test Statistic	Adjusted p-value
		Dsec.Orco-/- - Dsim.Orco-/-	4.22	3.6e-05
		Dmel.Orco-/- - Dsec.Orco-/-	-3.22	0.001956
		Dmel.Orco-/- - Dsim.Orco-/-	1.51	0.196621
	flyPAD	Dsec.Ir8a-/-/Orco-/- - Dsim.Orco-/-	3.59	0.00049
		Dmel.Ir8a-/-/Ir25a-/-/Orco-/-/Gr63a-/- - Dsec.Ir8a-/-/Orco-/-	-3.27	0.00164
		Dmel.Ir8a-/-/Ir25a-/-/Orco-/-/Gr63a-/- - Dsim.Orco-/-	0.29	1
Figure 1E
*Dunn’s test, two-sided, Bonferroni correction	flyPAD		Test Statistic	Adjusted p-value
		Dmel.CS - Dsec.28	-7.92	1.8e-14
		Dmel.CS - Dsec.07	-6.91	3.6e-11
		Dmel.OR - Dsec.28	-6.35	1.6e-09
		Dsec.28 - Dsim.196	5.57	1.9e-07
		Dmel.OR - Dsec.07	-5.21	1.4e-06
		Dsec.28 - Dsim.04	4.6	3.2e-05
		Dsec.07 - Dsim.196	4.36	9.9e-05
		Dsec.07 - Dsim.04	3.35	0.006018
		Dmel.CS - Dsim.04	-3.25	0.00865
		Dmel.CS - Dsim.196	-2.64	0.061972
		Dmel.CS - Dmel.OR	-1.67	0.708864
		Dmel.OR - Dsim.04	-1.64	0.755831
		Dsec.07 - Dsec.28	-1.54	0.92308
		Dmel.OR - Dsim.196	-0.94	1
		Dsim.04 - Dsim.196	0.77	1
Figure 1F
*Dunn’s test, two-sided, Bonferroni correction	petri dish assay		Test Statistic	Adjusted p-value
		Dmel.CS - Dsec.07	-5.34	1.4e-07
		Dsec.07 - Dsim.04	2.93	0.005055
		Dmel.CS - Dsim.04	-2.73	0.009602
Figure 1G
*Dunn’s test, two-sided, Benjamini-Hochberg correction	flyPAD		Test Statistic	Adjusted p-value
		Gr64f>Kir2.1 - w1118	7.67	5.2e-14
		Gr64f>Kir2.1 - Gr64f>w	4.8	4e-06
		w1118 - w1118>Kir2.1	-3.38	0.001448
		Gr64f>Kir2.1 - w1118>Kir2.1	3.3	0.001465
		Gr64f>w - w1118>Kir2.1	-1.95	0.051555
		Gr64f>w - w1118	0.48	0.316265
		Gr66a>Kir2.1 - w1118	5.28	4e-07
		Gr66a>Kir2.1 - Gr66a>w	4.1	0.0001
		w1118 - w1118>Kir2.1	-3.53	0.00083
		Gr66a>w - w1118>Kir2.1	-3.31	0.001401
		Gr66a>Kir2.1 - w1118>Kir2.1	0.43	0.333561
		Gr66a>w - w1118	-0.94	0.349318
		Ir25a>Kir2.1 - w1118	5.87	1.3e-08
		w1118 - w1118>Kir2.1	-3.53	0.00102
		Ir25a>Kir2.1 - Ir25a>w	3.32	0.001772
		Ir25a>Kir2.1 - w1118>Kir2.1	1.9	0.085332
		Ir25a>w - w1118>Kir2.1	-1.67	0.095717
		Ir25a>w - w1118	0.97	0.165197
		w1118 - w1118>Kir2.1	-3.92	0.00027
		ppk28>w - w1118>Kir2.1	-2.98	0.007145
		ppk28>Kir2.1 - w1118>Kir2.1	-2.89	0.007642
		ppk28>w - w1118	0.31	0.379528
		ppk28>Kir2.1 - w1118	0.88	0.56558
		ppk28>Kir2.1 - ppk28>w	0.4	0.685727
		Ir94e>w - w1118>Kir2.1	-4.36	3.9e-05
		Ir94e>Kir2.1 - w1118>Kir2.1	-4.15	8.2e-05
		w1118 - w1118>Kir2.1	-3.87	0.00022
		Ir94e>w - w1118	-1.74	0.122208
		Ir94e>Kir2.1 - w1118	-0.83	0.203241
		Ir94e>Kir2.1 - Ir94e>w	1.05	0.293637
		ppk23>Kir2.1 - w1118>Kir2.1	-4.16	7.9e-05
		ppk23>w - w1118>Kir2.1	-4.19	8.5e-05
		w1118 - w1118>Kir2.1	-3.9	0.00019
		ppk23>w - w1118	-1.77	0.114779
		ppk23>Kir2.1 - w1118	-1.37	0.171076
		ppk23>Kir2.1 - ppk23>w	0.54	0.294859
Figure 2C
*Dunn’s test, two-sided, Bonferroni correction	cell counts		Test Statistic	Adjusted p-value
	labellum	D. sechellia - D. simulans	-3.61	0.00045
		D. melanogaster - D. sechellia	2.75	0.008865
		D. melanogaster - D. simulans	-0.71	0.71539
	forelegs	D. melanogaster - D. simulans	-3.91	0.00014
		D. melanogaster - D. sechellia	-3.44	0.00087
		D. sechellia - D. simulans	-0.5	0.924158
	midlegs	D. sechellia - D. simulans	-2.28	0.034194
		D. melanogaster - D. simulans	-1.91	0.084059
		D. melanogaster - D. sechellia	0.42	1
	hindlegs	D. melanogaster - D. simulans	-1.15	0.37802
		D. sechellia - D. simulans	-0.74	0.692576
		D. melanogaster - D. sechellia	-0.42	1
Figure 2D
*Kruskal-Wallis, two-sided	Ca2+ imaging		statistic.W	p-value
	octanoic acid 0.1%	D. melanogaster - D. sechellia	20	0.1143
	hexanoic acid 0.5%	D. melanogaster - D. sechellia	9	0.6095
	grape juice	D. melanogaster - D. sechellia	14	0.7619
	noni juice	D. melanogaster - D. sechellia	14	0.7619
	sucrose 200mM	D. melanogaster - D. sechellia	14	0.7619
	water	D. melanogaster - D. sechellia	11	0.9143
Figure 2F
*Kruskal-Wallis, two-sided	Ca2+ imaging		statistic.W	p-value
	noni extract	D. melanogaster - D. sechellia	59	0.1135
	glucose 200mM	D. melanogaster - D. sechellia	22	0.1636
	grape juice	D. melanogaster - D. sechellia	28	0.3154
	hexanoic acid 0.5%	D. melanogaster - D. sechellia	25	0.3213
	denatonium benzoate 10mM	D. melanogaster - D. sechellia	9	0.4
	sucrose 200mM	D. melanogaster - D. sechellia	27	0.4452
	water	D. melanogaster - D. sechellia	36	0.4967
	octanoic acid 0.1%	D. melanogaster - D. sechellia	48	0.5457
	fructose 200mM	D. melanogaster - D. sechellia	15	0.6991
	noni juice	D. melanogaster - D. sechellia	49	0.7802
Figure 2H
*Dunn’s test, two-sided, Bonferroni correction	petri dish assay
	Preference Index		Test Statistic	Adjusted p-value
	5mM sucrose vs 2mM sucrose	D. melanogaster - D. simulans	-0.68	0.748116
	5mM sucrose vs 2mM sucrose	D. melanogaster - D. sechellia	-0.63	0.791193
	5mM sucrose vs 2mM sucrose	D. sechellia - D. simulans	-0.06	1
	50mM sucrose vs 5mM sucrose	D. melanogaster - D. simulans	-0.94	0.518212
	50mM sucrose vs 5mM sucrose	D. sechellia - D. simulans	-0.87	0.573268
	50mM sucrose vs 5mM sucrose	D. melanogaster - D. sechellia	-0.07	1
	200mM sucrose vs 5mM sucrose	D. melanogaster - D. sechellia	2.06	0.058756
	200mM sucrose vs 5mM sucrose	D. sechellia - D. simulans	-1.16	0.367541
	200mM sucrose vs 5mM sucrose	D. melanogaster - D. simulans	0.85	0.596019
	500mM sucrose vs 5mM sucrose	D. melanogaster - D. sechellia	-1.16	0.370267
	500mM sucrose vs 5mM sucrose	D. sechellia - D. simulans	1.03	0.451531
	500mM sucrose vs 5mM sucrose	D. melanogaster - D. simulans	-0.12	1
	5mM fructose vs 2mM fructose	D. melanogaster - D. simulans	-1.38	0.249216
	5mM fructose vs 2mM fructose	D. melanogaster - D. sechellia	-1.24	0.324486
	5mM fructose vs 2mM fructose	D. sechellia - D. simulans	-0.18	1
	50mM fructose vs 5mM fructose	D. sechellia - D. simulans	-2	0.067696
	50mM fructose vs 5mM fructose	D. melanogaster - D. simulans	-0.98	0.492318
	50mM fructose vs 5mM fructose	D. melanogaster - D. sechellia	0.96	0.509051
	200mM fructose vs 5mM fructose	D. sechellia - D. simulans	-2.71	0.010178
	200mM fructose vs 5mM fructose	D. melanogaster - D. simulans	-1.37	0.25652
	200mM fructose vs 5mM fructose	D. melanogaster - D. sechellia	1.28	0.298956
	500mM fructose vs 5mM fructose	D. melanogaster - D. sechellia	1.14	0.378654
	500mM fructose vs 5mM fructose	D. melanogaster - D. simulans	0.8	0.637081
	500mM fructose vs 5mM fructose	D. sechellia - D. simulans	-0.36	1
	5mM glucose vs 2mM glucose	D. melanogaster - D. simulans	-2.01	0.066389
	5mM glucose vs 2mM glucose	D. melanogaster - D. sechellia	-0.97	0.497654
	5mM glucose vs 2mM glucose	D. sechellia - D. simulans	-0.95	0.50959
	50mM glucose vs 5mM glucose	D. melanogaster - D. sechellia	0.68	0.747154
	50mM glucose vs 5mM glucose	D. sechellia - D. simulans	-0.56	0.862159
	50mM glucose vs 5mM glucose	D. melanogaster - D. simulans	0.11	1
	200mM glucose vs 5mM glucose	D. sechellia - D. simulans	-2.07	0.057426
	200mM glucose vs 5mM glucose	D. melanogaster - D. sechellia	1.62	0.156519
	200mM glucose vs 5mM glucose	D. melanogaster - D. simulans	-0.4	1
	500mM glucose vs 5mM glucose	D. sechellia - D. simulans	-2.98	0.004342
	500mM glucose vs 5mM glucose	D. melanogaster - D. sechellia	2.16	0.046255
	500mM glucose vs 5mM glucose	D. melanogaster - D. simulans	-0.63	0.793282
	% feeding
	5mM sucrose vs 2mM sucrose	D. sechellia - D. simulans	-2.62	0.013147
	5mM sucrose vs 2mM sucrose	D. melanogaster - D. sechellia	2.4	0.024273
	5mM sucrose vs 2mM sucrose	D. melanogaster - D. simulans	-0.16	1
	50mM sucrose vs 5mM sucrose	D. sechellia - D. simulans	-3.97	0.00011
	50mM sucrose vs 5mM sucrose	D. melanogaster - D. sechellia	2.28	0.034103
	50mM sucrose vs 5mM sucrose	D. melanogaster - D. simulans	-1.69	0.135459
	200mM sucrose vs 5mM sucrose	D. sechellia - D. simulans	-0.81	0.62537
	200mM sucrose vs 5mM sucrose	D. melanogaster - D. simulans	-0.67	0.75774
	200mM sucrose vs 5mM sucrose	D. melanogaster - D. sechellia	0.1	1
	500mM sucrose vs 5mM sucrose	D. sechellia - D. simulans	-3.16	0.002402
	500mM sucrose vs 5mM sucrose	D. melanogaster - D. sechellia	2.41	0.024208
	500mM sucrose vs 5mM sucrose	D. melanogaster - D. simulans	-0.73	0.694368
	5mM fructose vs 2mM fructose	D. sechellia - D. simulans	-2.5	0.018537
	5mM fructose vs 2mM fructose	D. melanogaster - D. simulans	-1.64	0.15067
	5mM fructose vs 2mM fructose	D. melanogaster - D. sechellia	0.77	0.661765
	50mM fructose vs 5mM fructose	D. melanogaster - D. sechellia	3.08	0.003057
	50mM fructose vs 5mM fructose	D. sechellia - D. simulans	-2.86	0.006383
	50mM fructose vs 5mM fructose	D. melanogaster - D. simulans	0.29	1
	200mM fructose vs 5mM fructose	D. melanogaster - D. sechellia	1.23	0.329494
	200mM fructose vs 5mM fructose	D. sechellia - D. simulans	-1.16	0.372133
	200mM fructose vs 5mM fructose	D. melanogaster - D. simulans	0.1	1
	500mM fructose vs 5mM fructose	D. sechellia - D. simulans	-2.99	0.004198
	500mM fructose vs 5mM fructose	D. melanogaster - D. sechellia	2.73	0.009637
	500mM fructose vs 5mM fructose	D. melanogaster - D. simulans	-0.26	1
	5mM glucose vs 2mM glucose	D. melanogaster - D. sechellia	2.1	0.053213
	5mM glucose vs 2mM glucose	D. sechellia - D. simulans	-1.18	0.354436
	5mM glucose vs 2mM glucose	D. melanogaster - D. simulans	0.93	0.529094
	50mM glucose vs 5mM glucose	D. sechellia - D. simulans	-4.17	4.7e-05
	50mM glucose vs 5mM glucose	D. melanogaster - D. sechellia	2.62	0.013365
	50mM glucose vs 5mM glucose	D. melanogaster - D. simulans	-1.47	0.212294
	200mM glucose vs 5mM glucose	D. sechellia - D. simulans	-2.8	0.007775
	200mM glucose vs 5mM glucose	D. melanogaster - D. sechellia	2.13	0.049651
	200mM glucose vs 5mM glucose	D. melanogaster - D. simulans	-0.6	0.819672
	500mM glucose vs 5mM glucose	D. melanogaster - D. sechellia	3.06	0.003276
	500mM glucose vs 5mM glucose	D. sechellia - D. simulans	-2.99	0.004202
	500mM glucose vs 5mM glucose	D. melanogaster - D. simulans	0.38	1
Figure 3B
*Dunn’s test, two-sided, Bonferroni correction	cell counts		Test Statistic	Adjusted p-value
	labellum	D. melanogaster - D. simulans	3.59	0.00049
		D. melanogaster - D. sechellia	2.6	0.014061
		D. sechellia - D. simulans	0.39	1
	forelegs	D. melanogaster - D. simulans	2.15	0.047031
		D. sechellia - D. simulans	1.57	0.173609
		D. melanogaster - D. sechellia	0.46	0.968258
	midlegs	D. sechellia - D. simulans	-1.7	0.132803
		D. melanogaster - D. sechellia	1.35	0.265235
		D. melanogaster - D. simulans	-0.35	1
	hindlegs	D. melanogaster - D. sechellia	1.85	0.09602
		D. melanogaster - D. simulans	1.42	0.233839
		D. sechellia - D. simulans	-0.61	0.81765
Figure 3C
*Kruskal-Wallis, two-sided	Ca2+ imaging		statistic.W	p-value
	caffeine 10mM	D. melanogaster - D. sechellia	136	5e-05
	noni juice	D. melanogaster - D. sechellia	5	6e-05
	coumarin 10mM	D. melanogaster - D. sechellia	0	0.00017
	noni extract	D. melanogaster - D. sechellia	21	0.06203
	hexanoic acid 0.5%	D. melanogaster - D. sechellia	24	0.21414
	sucrose 200mM	D. melanogaster - D. sechellia	4	0.39286
	grape juice	D. melanogaster - D. sechellia	79	0.44914
	water	D. melanogaster - D. sechellia	76	0.84284
	denatonium benzoate 10mM	D. melanogaster - D. sechellia	32	1
	octanoic acid 0.1%	D. melanogaster - D. sechellia	16	1
Figure 4D
*Dunn’s test, two-sided, Bonferroni correction	Ca2+ imaging		Test Statistic	Adjusted p-value
	caffeine 10mM	Gr39a-/-;Gr39a.a-GAL4/UAS-Dmel-Gr39a.a - Gr39a-/-;Gr39a.a-GAL4/UAS-Dsec-Gr39a.a	3.51	0.002213
		Gr66a-GAL4 - Gr39a-/-;Gr39a.a-GAL4/UAS-Dsec-Gr39a.a	3.45	0.002792
		Gr39a-/-;Gr39a.a-GAL4 - Gr39a-/-;Gr39a.a-GAL4/UAS-Dmel-Gr39a.a	-3.4	0.003429
		Gr66a-GAL4 - Gr39a-/-;Gr39a.a-GAL4	3.38	0.003583
		Gr39a-/-;Gr39a.a-GAL4/UAS-Dmel-Gr39a.a - Gr39a-/-;Gr39a.a-GAL4/UAS-Dmel-Gr39a.a-Δ3	2.81	0.02497
		Gr66a-GAL4 - Gr39a-/-;Gr39a.a-GAL4/UAS-Dmel-Gr39a.a-Δ3	2.71	0.03382
		Gr66a-GAL4 - Gr39a-/-;Gr39a.a-GAL4/UAS-Dmel-Gr39a.a	-0.68	1
		Gr39a-/-;Gr39a.a-GAL4 - Gr39a-/-;Gr39a.a-GAL4/UAS-Dmel-Gr39a.a-Δ3	-0.84	1
		Gr39a-/-;Gr39a.a-GAL4 - Gr39a-/-;Gr39a.a-GAL4/UAS-Dsec-Gr39a.a	0.47	1
		Gr39a-/-;Gr39a.a-GAL4/UAS-Dmel-Gr39a.a-Δ3 - Gr39a-/-;Gr39a.a-GAL4/UAS-Dsec-Gr39a.a	1.24	1
Figure 4E
*Dunn’s test, two-sided, Bonferroni correction	Ca2+ imaging		Test Statistic	Adjusted p-value
	coumarin 10mM	Gr66a-GAL4 - Gr39a-/-;Gr39a.a-GAL4/UAS-Dmel-Gr39a.a-Δ3	-3.45	0.002769
		Gr39a-/-;Gr39a.a-GAL4/UAS-Dmel-Gr39a.a - Gr39a-/-;Gr39a.a-GAL4/UAS-Dmel-Gr39a.a-Δ3	-3.17	0.007527
		Gr66a-GAL4 - Gr39a-/-;Gr39a.a-GAL4/UAS-Dsec-Gr39a.a	-3.12	0.009102
		Gr39a-/-;Gr39a.a-GAL4/UAS-Dmel-Gr39a.a - Gr39a-/-;Gr39a.a-GAL4/UAS-Dsec-Gr39a.a	-2.92	0.017414
		Gr66a-GAL4 - Gr39a-/-;Gr39a.a-GAL4	-2.21	0.136377
		Gr39a-/-;Gr39a.a-GAL4 - Gr39a-/-;Gr39a.a-GAL4/UAS-Dmel-Gr39a.a	2.06	0.194813
		Gr66a-GAL4 - Gr39a-/-;Gr39a.a-GAL4/UAS-Dmel-Gr39a.a	0.04	1
		Gr39a-/-;Gr39a.a-GAL4 - Gr39a-/-;Gr39a.a-GAL4/UAS-Dmel-Gr39a.a-Δ3	-1.04	1
		Gr39a-/-;Gr39a.a-GAL4 - Gr39a-/-;Gr39a.a-GAL4/UAS-Dsec-Gr39a.a	-0.99	1
		Gr39a-/-;Gr39a.a-GAL4/UAS-Dmel-Gr39a.a-Δ3 - Gr39a-/-;Gr39a.a-GAL4/UAS-Dsec-Gr39a.a	-0.07	1
	noni juice	Gr39a-/-;Gr39a.a-GAL4/UAS-Dmel-Gr39a.a - Gr39a-/-;Gr39a.a-GAL4/UAS-Dmel-Gr39a.a-Δ3	-2.42	0.078194
		Gr39a-/-;Gr39a.a-GAL4 - Gr39a-/-;Gr39a.a-GAL4/UAS-Dmel-Gr39a.a-Δ3	1.86	0.311539
		Gr39a-/-;Gr39a.a-GAL4/UAS-Dmel-Gr39a.a-Δ3 - Gr39a-/-;Gr39a.a-GAL4/UAS-Dsec-Gr39a.a	-1.83	0.335207
		Gr66a-GAL4 - Gr39a-/-;Gr39a.a-GAL4/UAS-Dmel-Gr39a.a	1.59	0.563656
		Gr66a-GAL4 - Gr39a-/-;Gr39a.a-GAL4	-0.57	1
		Gr66a-GAL4 - Gr39a-/-;Gr39a.a-GAL4/UAS-Dmel-Gr39a.a-Δ3	-1.07	1
		Gr39a-/-;Gr39a.a-GAL4 - Gr39a-/-;Gr39a.a-GAL4/UAS-Dmel-Gr39a.a-Δ3	-0.35	1
		Gr66a-GAL4 - Gr39a-/-;Gr39a.a-GAL4/UAS-Dsec-Gr39a.a	-0.53	1
		Gr39a-/-;Gr39a.a-GAL4 - Gr39a-/-;Gr39a.a-GAL4/UAS-Dsec-Gr39a.a	0.03	1
		Gr39a-/-;Gr39a.a-GAL4/UAS-Dmel-Gr39a.a-Δ3 - Gr39a-/-;Gr39a.a-GAL4/UAS-Dsec-Gr39a.a	0.39	1
Figure 4F
*Kruskal-Wallis, two-sided	Ca2+ imaging		statistic.W	p-value
	caffeine 10mM	Gr66a-GAL4 - Gr66a-GAL4/UAS-Dmel-Gr39a.a	8	0.00046
	coumarin 10mM	Gr66a-GAL4 - Gr66a-GAL4/UAS-Dmel-Gr39a.a	54	0.09272
	noni juice	Gr66a-GAL4 - Gr66a-GAL4/UAS-Dmel-Gr39a.a	89	0.01176
Figure 4G
*Dunn’s test, two-sided, Bonferroni correction	petri dish assay		Test Statistic	Adjusted p-value
		Gr39a-/- - w1118	4.52	3.1e-05
		Gr39a-/-;Gr39a.a-GAL4/UAS-Dmel-Gr39a.a-Δ3 - w1118	4.3	8.7e-05
		Gr39a-/-;Gr39a.a-GAL4/UAS-Dsec-Gr39a.a - w1118	3.8	0.00074
		Gr39a-/- - Gr39a-/-;Gr39a.a-GAL4/UAS-Dmel-Gr39a.a	3.29	0.005011
		Gr39a-/-;Gr39a.a-GAL4/UAS-Dmel-Gr39a.a - Gr39a-/-;Gr39a.a-GAL4/UAS-Dmel-Gr39a.a-Δ3	-3.04	0.011951
		Gr39a-/-;Gr39a.a-GAL4/UAS-Dmel-Gr39a.a - Gr39a-/-;Gr39a.a-GAL4/UAS-Dsec-Gr39a.a	-2.42	0.076922
		Gr39a-/-;Gr39a.a-GAL4/UAS-Dmel-Gr39a.a - w1118	1.94	0.261243
		Gr39a-/- - Gr39a-/-;Gr39a.a-GAL4/UAS-Dmel-Gr39a.a-Δ3	-0.12	1
		Gr39a-/- - Gr39a-/-;Gr39a.a-GAL4/UAS-Dsec-Gr39a.a	0.46	1
		Gr39a-/-;Gr39a.a-GAL4/UAS-Dmel-Gr39a.a-Δ3 - Gr39a-/-;Gr39a.a-GAL4/UAS-Dsec-Gr39a.a	0.52	1
Figure 4H
*Dunn’s test, two-sided, Bonferroni correction	petri dish assay		Test Statistic	Adjusted p-value
		Dsec.30 - Gr66a-GAL4/UAS-Dmel-Gr39a.b	-0.46	0.968154
		Gr66a-GAL4/UAS-Dmel-Gr39a.a - Gr66a-GAL4/UAS-Dmel-Gr39a.b	-0.43	0.995401
		Dsec.30 - Gr66a-GAL4/UAS-Dmel-Gr39a.a	-0.01	1
Figure 4I
*Dunn’s test, two-sided, Bonferroni correction	petri dish assay
	Preference Index		Test Statistic	Adjusted p-value
	50mM sucrose, 10mM caffeine vs 5mM sucrose	D. sechellia - D. simulans	2.1	0.053657
	50mM sucrose, 10mM caffeine vs 5mM sucrose	D. melanogaster - D. sechellia	-1.8	0.107432
	50mM sucrose, 10mM caffeine vs 5mM sucrose	D. melanogaster - D. simulans	0.11	1
	50mM sucrose, 1mM caffeine vs 5mM sucrose	D. sechellia - D. simulans	-1.11	0.403188
	50mM sucrose, 1mM caffeine vs 5mM sucrose	D. melanogaster - D. simulans	-0.77	0.665883
	50mM sucrose, 1mM caffeine vs 5mM sucrose	D. melanogaster - D. sechellia	0.34	1
	50mM sucrose, 25mM caffeine vs 5mM sucrose	D. melanogaster - D. sechellia	-3.04	0.003505
	50mM sucrose, 25mM caffeine vs 5mM sucrose	D. sechellia - D. simulans	1.96	0.075575
	50mM sucrose, 25mM caffeine vs 5mM sucrose	D. melanogaster - D. simulans	-1.22	0.336342
	50mM sucrose, 50mM caffeine vs 5mM sucrose	D. sechellia - D. simulans	3.35	0.001201
	50mM sucrose, 50mM caffeine vs 5mM sucrose	D. melanogaster - D. sechellia	-2.96	0.004541
	50mM sucrose, 50mM caffeine vs 5mM sucrose	D. melanogaster - D. simulans	0.51	0.915087
	50mM sucrose, 10mM coumarin vs 5mM sucrose	D. melanogaster - D. sechellia	-2.72	0.00972
	50mM sucrose, 10mM coumarin vs 5mM sucrose	D. sechellia - D. simulans	2.72	0.00972
	50mM sucrose, 10mM coumarin vs 5mM sucrose	D. melanogaster - D. simulans	0	1
	50mM sucrose, 1mM coumarin vs 5mM sucrose	D. melanogaster - D. sechellia	-2.37	0.026463
	50mM sucrose, 1mM coumarin vs 5mM sucrose	D. sechellia - D. simulans	2.09	0.054967
	50mM sucrose, 1mM coumarin vs 5mM sucrose	D. melanogaster - D. simulans	-0.28	1
	50mM sucrose, 5mM coumarin vs 5mM sucrose	D. melanogaster - D. sechellia	-3.19	0.002101
	50mM sucrose, 5mM coumarin vs 5mM sucrose	D. sechellia - D. simulans	2.8	0.00778
	50mM sucrose, 5mM coumarin vs 5mM sucrose	D. melanogaster - D. simulans	-0.4	1
	% feeding
	50mM sucrose, 10mM caffeine vs 5mM sucrose	D. sechellia - D. simulans	-1.63	0.155685
	50mM sucrose, 10mM caffeine vs 5mM sucrose	D. melanogaster - D. sechellia	1.27	0.30431
	50mM sucrose, 10mM caffeine vs 5mM sucrose	D. melanogaster - D. simulans	-0.21	1
	50mM sucrose, 1mM caffeine vs 5mM sucrose	D. melanogaster - D. simulans	1.69	0.137727
	50mM sucrose, 1mM caffeine vs 5mM sucrose	D. sechellia - D. simulans	0.92	0.532826
	50mM sucrose, 1mM caffeine vs 5mM sucrose	D. melanogaster - D. sechellia	0.76	0.669657
	50mM sucrose, 25mM caffeine vs 5mM sucrose	D. melanogaster - D. sechellia	1.68	0.138744
	50mM sucrose, 25mM caffeine vs 5mM sucrose	D. melanogaster - D. simulans	1	0.473069
	50mM sucrose, 25mM caffeine vs 5mM sucrose	D. sechellia - D. simulans	-0.68	0.746299
	50mM sucrose, 50mM caffeine vs 5mM sucrose	D. melanogaster - D. sechellia	2.74	0.009326
	50mM sucrose, 50mM caffeine vs 5mM sucrose	D. sechellia - D. simulans	-1.5	0.199053
	50mM sucrose, 50mM caffeine vs 5mM sucrose	D. melanogaster - D. simulans	1.18	0.355069
	50mM sucrose, 10mM coumarin vs 5mM sucrose	D. melanogaster - D. simulans	-2.45	0.021138
	50mM sucrose, 10mM coumarin vs 5mM sucrose	D. sechellia - D. simulans	-1.28	0.300384
	50mM sucrose, 10mM coumarin vs 5mM sucrose	D. melanogaster - D. sechellia	-1.17	0.36054
	50mM sucrose, 1mM coumarin vs 5mM sucrose	D. sechellia - D. simulans	-2.11	0.052209
	50mM sucrose, 1mM coumarin vs 5mM sucrose	D. melanogaster - D. sechellia	1.11	0.401169
	50mM sucrose, 1mM coumarin vs 5mM sucrose	D. melanogaster - D. simulans	-1	0.474773
	50mM sucrose, 5mM coumarin vs 5mM sucrose	D. sechellia - D. simulans	-2.46	0.020748
	50mM sucrose, 5mM coumarin vs 5mM sucrose	D. melanogaster - D. simulans	-1.82	0.103266
	50mM sucrose, 5mM coumarin vs 5mM sucrose	D. melanogaster - D. sechellia	0.64	0.781158
Figure 5C
*Kruskal-Wallis, two-sided	Ca2+ imaging		statistic.W	p-value
bitter region	water	D. melanogaster - D. sechellia	13	0.113487
	denatonium benzoate 10mM	D. melanogaster - D. sechellia	41	0.113487
	grape juice	D. melanogaster - D. sechellia	30	0.866511
	noni juice	D. melanogaster - D. sechellia	35	0.757692
sweet/other region	water	D. melanogaster - D. sechellia	4	0.0047952
	sucrose 200mM	D. melanogaster - D. sechellia	17	0.231857
	grape juice	D. melanogaster - D. sechellia	24	0.694328
	noni juice	D. melanogaster - D. sechellia	41	0.351049
interneurons-1 region	water	D. melanogaster - D. sechellia	29	0.863936
	sucrose 200mM	D. melanogaster - D. sechellia	51	0.00590521
	grape juice	D. melanogaster - D. sechellia	53	0.0021756
	noni juice	D. melanogaster - D. sechellia	18	0.173776
interneurons-2 region	water	D. melanogaster - D. sechellia	28	0.954645
	sucrose 200mM	D. melanogaster - D. sechellia	50	0.00932401
	grape juice	D. melanogaster - D. sechellia	48	0.0205128
	noni juice	D. melanogaster - D. sechellia	31	1
motor region	water	D. melanogaster - D. sechellia	27	1
	sucrose 200mM	D. melanogaster - D. sechellia	49	0.013986
	grape juice	D. melanogaster - D. sechellia	43	0.0938617
	noni juice	D. melanogaster - D. sechellia	33	0.918182
Figure 5E			Test Statistic	Adjusted p-value
*Dunn’s test, two-sided, Bonferroni correction	PER assay	Dsim.04 - Dsec.07	-5.93	4.5e-09
		Dsec.07 - Dmel.CS	4.72	3.6e-06
		Dsim.04 - Dmel.CS	-0.96	0.505885
Figure 5F
*Dunn’s test, two-sided, Bonferroni correction	feeding time assay		Test Statistic	Adjusted p-value
	sucrose 200mM	Dsec.07 - Dmel.CS	-3.06	0.00333
		Dsim.04 - Dsec.07	2.52	0.017497
		Dsim.04 - Dmel.CS	-1	0.476324
	grape juice	Dsec.07 - Dmel.CS	-5.08	5.8e-07
		Dsim.04 - Dsec.07	3.78	0.00023
		Dsim.04 - Dmel.CS	-1.62	0.157458
	noni juice	Dsec.07 - Dmel.CS	2.91	0.005401
		Dsim.04 - Dmel.CS	2.08	0.05611
		Dsim.04 - Dsec.07	-0.82	0.621036
Supplemental Figure 1B
*Dunn’s test, two-sided, Bonferroni correction	72-well assay		Test Statistic	Adjusted p-value
	females	Dmel.CS - Dsec.28	-6.4	1.2e-09
		Dsec.28 - Dsim.196	5.85	3.7e-08
		Dmel.CS - Dsec.07	-4.51	4.8e-05
		Dsec.07 - Dsim.196	4.14	0.00027
		Dmel.CS - Dmel.OR	-3.58	0.002546
		Dmel.CS - Dsim.04	-3.41	0.004789
		Dmel.OR - Dsec.28	-3.2	0.010162
		Dmel.OR - Dsim.196	3.13	0.013044
		Dsec.28 - Dsim.04	3.07	0.01596
		Dsim.04 - Dsim.196	3	0.020228
		Dmel.OR - Dsec.07	-1.65	0.743792
		Dsec.07 - Dsim.04	1.6	0.828776
		Dsec.07 - Dsec.28	-1.1	1
		Dmel.OR - Dsim.04	0	1
		Dmel.CS - Dsim.196	-0.23	1
	males	Dmel.OR - Dsec.07	-4.12	0.00029
		Dmel.OR - Dsec.28	-3.79	0.001138
		Dmel.CS - Dsec.07	-3.3	0.007319
		Dmel.CS - Dsec.28	-3.16	0.01186
		Dmel.OR - Dsim.04	-2.49	0.096724
		Dmel.OR - Dsim.196	-2.34	0.146468
		Dmel.CS - Dsim.04	-1.99	0.349726
		Dmel.CS - Dsim.196	-1.85	0.478437
		Dmel.CS - Dmel.OR	0.31	1
		Dsec.07 - Dsec.28	-0.25	1
		Dsec.07 - Dsim.04	0.95	1
		Dsec.28 - Dsim.04	1.08	1
		Dsec.07 - Dsim.196	1.09	1
		Dsec.28 - Dsim.196	1.21	1
		Dsim.04 - Dsim.196	0.13	1
*Dunn’s test, two-sided, Bonferroni correction	petri dish assay
	females	Dsec.28 - Dsim.196	4.44	6.6e-05
		Dmel.CS - Dsec.28	-4.13	0.00028
		Dsec.28 - Dsim.04	3.76	0.001292
		Dsec.07 - Dsim.196	3.51	0.003359
		Dmel.CS - Dsec.07	-3.27	0.008165
		Dmel.OR - Dsim.196	3.07	0.016108
		Dmel.CS - Dmel.OR	-2.89	0.028846
		Dsec.07 - Dsim.04	2.75	0.045114
		Dmel.OR - Dsim.04	2.3	0.16299
		Dmel.OR - Dsec.28	-1.58	0.86229
		Dmel.OR - Dsec.07	-0.43	1
		Dsec.07 - Dsec.28	-1.18	1
		Dmel.CS - Dsim.04	-1.02	1
		Dmel.CS - Dsim.196	-0.28	1
		Dsim.04 - Dsim.196	0.88	1
	males	Dsec.07 - Dsim.04	4.31	0.00012
		Dmel.CS - Dsec.07	-4.18	0.00022
		Dsec.28 - Dsim.04	3.71	0.001526
		Dmel.CS - Dsec.28	-3.6	0.002358
		Dsec.07 - Dsim.196	3.33	0.006562
		Dsec.28 - Dsim.196	2.7	0.05268
		Dmel.OR - Dsim.04	2.33	0.148143
		Dmel.CS - Dmel.OR	-2.27	0.172399
		Dmel.OR - Dsec.07	-1.98	0.357971
		Dmel.OR - Dsec.28	-1.38	1
		Dsec.07 - Dsec.28	0.6	1
		Dmel.CS - Dsim.04	-0.03	1
		Dmel.CS - Dsim.196	-1.23	1
		Dmel.OR - Dsim.196	1.23	1
		Dsim.04 - Dsim.196	-1.24	1
*Dunn’s test, two-sided, Bonferroni correction	flyPAD assay
	females	Dsec.28 - Dsim.196	11.74	6e-31
		Dsec.07 - Dsim.196	10.18	1.8e-23
		Dmel.CS - Dsec.28	-9.56	9.1e-21
		Dsec.28 - Dsim.04	8.43	2.6e-16
		Dmel.CS - Dsec.07	-7.95	1.4e-14
		Dmel.OR - Dsec.28	-6.91	3.8e-11
		Dsec.07 - Dsim.04	6.77	9.4e-11
		Dmel.OR - Dsec.07	-5.11	2.5e-06
		Dmel.OR - Dsim.196	5.02	3.9e-06
		Dmel.CS - Dmel.OR	-3.02	0.01873
		Dsim.04 - Dsim.196	2.92	0.026305
		Dsec.07 - Dsec.28	-2.09	0.272697
		Dmel.OR - Dsim.04	1.89	0.443997
		Dmel.CS - Dsim.196	1.8	0.534357
		Dmel.CS - Dsim.04	-1.08	1
	males	Dmel.OR - Dsec.28	-4.11	0.00029
		Dmel.CS - Dsec.28	-3.97	0.00054
		Dsec.28 - Dsim.04	3.65	0.001974
		Dmel.OR - Dsec.07	-3.35	0.006001
		Dmel.CS - Dsec.07	-3.18	0.011024
		Dsec.07 - Dsim.04	2.76	0.043169
		Dsec.28 - Dsim.196	1.97	0.362535
		Dsec.07 - Dsec.28	-1.74	0.619589
		Dmel.CS - Dmel.OR	0.14	1
		Dmel.CS - Dsim.04	-0.91	1
		Dmel.OR - Dsim.04	-1.06	1
		Dmel.CS - Dsim.196	-1.38	1
		Dmel.OR - Dsim.196	-1.5	1
		Dsec.07 - Dsim.196	0.94	1
		Dsim.04 - Dsim.196	-0.77	1
Supplemental Figure 1E
*Dunn’s test, two-sided, Bonferroni correction	flyPAD		Test Statistic	Adjusted p-value
		Dmel.w1118 - Dsec.30	-8.3	1.6e-16
		Dsec.30 - Dsim.195	6.55	8.4e-11
		Dmel.w1118 - Dsim.195	-0.99	0.480974
Supplemental Figure 2B
*Dunn’s test, two-sided, Bonferroni correction	petri dish assay		Test Statistic	Adjusted p-value
	females	Dsec.Orco-/- - Dsim.Orco-/-	3.57	0.00054
		Dmel.Orco-/- - Dsec.Orco-/-	-2.5	0.018567
		Dmel.Orco-/- - Dsim.Orco-/-	1.49	0.203489
	males	Dsec.Orco-/- - Dsim.Orco-/-	2.24	0.037291
		Dmel.Orco-/- - Dsec.Orco-/-	-1.9	0.086177
		Dmel.Orco-/- - Dsim.Orco-/-	0.6	0.823552
Supplemental Figure 2G
*Dunn’s test, two-sided, Bonferroni correction	flyPAD		Test Statistic	Adjusted p-value
	noni juice	Gr64f>Kir2.1 - w1118	3.42	0.001903
		w1118 - w1118>Kir2.1	-2.09	0.092244
		Gr64f>w - w1118	1.85	0.129479
		Gr64f>w - w1118>Kir2.1	0.14	0.443136
		Gr64f>Kir2.1 - w1118>Kir2.1	0.98	0.489699
		Gr64f>Kir2.1 - Gr64f>w	0.69	0.490917
		Gr66a>Kir2.1 - w1118	9.94	8.5e-23
		Gr66a>Kir2.1 - w1118>Kir2.1	5.59	5.6e-08
		Gr66a>Kir2.1 - Gr66a>w	3.92	0.00018
		Gr66a>w - w1118	2.14	0.048829
		w1118 - w1118>Kir2.1	-1.68	0.092123
		Gr66a>w - w1118>Kir2.1	0.65	0.257962
		w1118 - w1118>Kir2.1	-2.18	0.073264
		Ir25a>Kir2.1 - w1118	2.22	0.078835
		Ir25a>Kir2.1 - w1118>Kir2.1	0.03	0.486133
		Ir25a>w - w1118	1.16	0.49183
		Ir25a>w - w1118>Kir2.1	-0.54	0.586464
		Ir25a>Kir2.1 - Ir25a>w	0.57	0.848699
		ppk28>Kir2.1 - w1118	5.43	1.7e-07
		ppk28>Kir2.1 - ppk28>w	3.02	0.006238
		ppk28>Kir2.1 - w1118>Kir2.1	2.22	0.052365
		w1118 - w1118>Kir2.1	-2.09	0.054959
		ppk28>w - w1118	1.29	0.1967
		ppk28>w - w1118>Kir2.1	-0.68	0.248232
		w1118 - w1118>Kir2.1	-2.51	0.03603
		Ir94e>Kir2.1 - w1118	2.41	0.040058
		Ir94e>w - w1118>Kir2.1	-1.9	0.113798
		Ir94e>Kir2.1 - Ir94e>w	1.68	0.139757
		Ir94e>w - w1118	-0.04	0.484835
		Ir94e>Kir2.1 - w1118>Kir2.1	-0.45	0.649328
		ppk23>Kir2.1 - w1118	3.78	0.00047
		ppk23>Kir2.1 - ppk23>w	2.85	0.010865
		w1118 - w1118>Kir2.1	-2	0.090037
		ppk23>w - w1118>Kir2.1	-1.56	0.118083
		ppk23>Kir2.1 - w1118>Kir2.1	1.59	0.167841
		ppk23>w - w1118	-0.24	0.406519
	grape juice	Gr64f>Kir2.1 - w1118	-5.23	5.2e-07
		Gr64f>Kir2.1 - Gr64f>w	-4.65	8.1e-06
		Gr64f>w - w1118>Kir2.1	2.48	0.019805
		Gr64f>Kir2.1 - w1118>Kir2.1	-2.49	0.025644
		w1118 - w1118>Kir2.1	2.02	0.04365
		Gr64f>w - w1118	1.23	0.108685
		Gr66a>Kir2.1 - w1118	7.24	1.3e-12
		Gr66a>Kir2.1 - w1118>Kir2.1	7.01	6.2e-12
		Gr66a>w - w1118>Kir2.1	4.54	1.1e-05
		Gr66a>w - w1118	3.77	0.00024
		w1118 - w1118>Kir2.1	1.81	0.06977
		Gr66a>Kir2.1 - Gr66a>w	0.7	0.242607
		Ir25a>Kir2.1 - w1118	-5.33	3e-07
		Ir25a>Kir2.1 - Ir25a>w	-4.31	4.1e-05
		Ir25a>Kir2.1 - w1118>Kir2.1	-2.63	0.017009
		Ir25a>w - w1118>Kir2.1	2.02	0.043452
		w1118 - w1118>Kir2.1	2.09	0.054422
		Ir25a>w - w1118	0.62	0.267359
		ppk28>Kir2.1 - w1118>Kir2.1	5.46	1.4e-07
		ppk28>Kir2.1 - w1118	4.68	7.2e-06
		ppk28>Kir2.1 - ppk28>w	2.96	0.006085
		ppk28>w - w1118>Kir2.1	2.31	0.031367
		w1118 - w1118>Kir2.1	2.1	0.036171
		ppk28>w - w1118	0.72	0.235729
		Ir94e>Kir2.1 - w1118>Kir2.1	4.6	1.3e-05
		Ir94e>w - w1118>Kir2.1	3.95	0.0002
		Ir94e>Kir2.1 - w1118	3.43	0.001217
		Ir94e>w - w1118	2.73	0.009371
		w1118 - w1118>Kir2.1	2.19	0.02849
		Ir94e>Kir2.1 - Ir94e>w	-0.2	0.421465
		ppk23>Kir2.1 - w1118>Kir2.1	6.54	1.9e-10
		ppk23>Kir2.1 - w1118	5.87	1.1e-08
		ppk23>w - w1118>Kir2.1	3.37	0.00149
		w1118 - w1118>Kir2.1	2.13	0.016638
		ppk23>w - w1118	2.21	0.027294
		ppk23>Kir2.1 - ppk23>w	2.25	0.036744
Supplemental Figure 3D
*Dunn’s test, two-sided, Bonferroni correction	cell counts		Test Statistic	Adjusted p-value
	labellum	D. melanogaster - D. simulans	-4.46	1.2e-05
		D. sechellia - D. simulans	-2.52	0.017817
		D. melanogaster - D. sechellia	-1.61	0.162622
	forelegs	D. melanogaster - D. simulans	-2.22	0.03963
		D. melanogaster - D. sechellia	-1.98	0.071197
		D. sechellia - D. simulans	-0.24	1
	midlegs	D. melanogaster - D. simulans	-2.9	0.005643
		D. sechellia - D. simulans	-1.87	0.091218
		D. melanogaster - D. sechellia	-0.68	0.745621
	hindlegs	D. melanogaster - D. sechellia	-3.15	0.002488
		D. melanogaster - D. simulans	-1.8	0.107213
		D. sechellia - D. simulans	1	0.472885
Supplemental Figure 3E
*Kruskal-Wallis, two-sided	Ca2+ imaging		statistic.W	p-value
	octanoic acid 0.1%	D. melanogaster - D. sechellia	20	0.114286
	hexanoic acid 0.5%	D. melanogaster - D. sechellia	9	0.609524
	noni juice	D. melanogaster - D. sechellia	14	0.761905
	grape juice	D. melanogaster - D. sechellia	11	0.914286
	water	D. melanogaster - D. sechellia	11	0.914286
	sucrose 200mM	D. melanogaster - D. sechellia	13	0.914286
Supplemental Figure 3F
*Kruskal-Wallis, two-sided	Ca2+ imaging		statistic.W	p-value
	grape juice	D. melanogaster - D. sechellia	13	0.01554
	hexanoic acid 0.5%	D. melanogaster - D. sechellia	12	0.0206499
	noni juice	D. melanogaster - D. sechellia	23	0.0788932
	water	D. melanogaster - D. sechellia	24	0.0947195
	sucrose 200mM	D. melanogaster - D. sechellia	12	0.234266
	fructose 200mM	D. melanogaster - D. sechellia	11	0.309524
	noni extract	D. melanogaster - D. sechellia	29	0.340107
	octanoic acid 0.1%	D. melanogaster - D. sechellia	32	0.489428
	glucose 200mM	D. melanogaster - D. sechellia	12	0.787879
	denatonium benzoate 10mM	D. melanogaster - D. sechellia	7	0.857143
Supplemental Figure 4A
*Dunn’s test, two-sided, Bonferroni correction	cell counts		Test Statistic	Adjusted p-value
	labellum	D. melanogaster - D. sechellia	3.09	0.003044
		D. sechellia - D. simulans	-2.5	0.018775
		D. melanogaster - D. simulans	0.42	1
	forelegs	D. melanogaster - D. simulans	1.78	0.112358
		D. melanogaster - D. sechellia	1.28	0.303035
		D. sechellia - D. simulans	0.33	1
	midlegs	D. sechellia - D. simulans	-2.26	0.035978
		D. melanogaster - D. sechellia	1.45	0.219122
		D. melanogaster - D. simulans	-0.79	0.640965
	hindlegs	D. melanogaster - D. sechellia	3.11	0.00284
		D. sechellia - D. simulans	-2.86	0.006343
		D. melanogaster - D. simulans	0.49	0.931109
Supplemental Figure 4B
*Kruskal-Wallis, two-sided	Ca2+ imaging		statistic.W	p-value
	caffeine 10mM	D. melanogaster - D. sechellia	132	0.000201172
	coumarin 10mM	D. melanogaster - D. sechellia	1	0.00034965
	noni juice	D. melanogaster - D. sechellia	12	0.000831985
	hexanoic acid 0.5%	D. melanogaster - D. sechellia	23	0.282828
	noni extract	D. melanogaster - D. sechellia	32	0.351062
	denatonium benzoate 10mM	D. melanogaster - D. sechellia	40	0.407867
	sucrose 200mM	D. melanogaster - D. sechellia	5	0.571429
	water	D. melanogaster - D. sechellia	70	0.932301
	grape juice	D. melanogaster - D. sechellia	66	1
	octanoic acid 0.1%	D. melanogaster - D. sechellia	16	1
Supplemental Figure 4C
*Dunn’s test, two-sided, Bonferroni correction	Ca2+ imaging		Test Statistic	Adjusted p-value
	water	D. sechellia - D. simulans	3.24	0.001789
		D. melanogaster - D. sechellia	-3.02	0.003791
		D. melanogaster - D. simulans	0.3	1
	sucrose 100mM	D. sechellia - D. simulans	2.42	0.02336
		D. melanogaster - D. sechellia	-1.27	0.303569
		D. melanogaster - D. simulans	1.27	0.303569
	caffeine 10mM	D. sechellia - D. simulans	-3.84	0.00018
		D. melanogaster - D. sechellia	3.41	0.00097
		D. melanogaster - D. simulans	-0.53	0.895042
	denatonium benzoate 1mM	D. sechellia - D. simulans	2.34	0.029174
		D. melanogaster - D. sechellia	-1.24	0.319918
		D. melanogaster - D. simulans	1.09	0.412117
Supplemental Figure 5A
*Kruskal-Wallis, two-sided	Ca2+ imaging		statistic.W	p-value
	caffeine 10mM	Gr66a-GAL4 - Gr66a-GAL4/UAS-Dmel-Gr39a.b	55	0.62388
Supplemental Figure 5D
*Kruskal-Wallis, two-sided	Ca2+ imaging		statistic.W	p-value
bitter region	water	D. melanogaster - D. simulans	28	0.662005
	denatonium benzoate 10mM	D. melanogaster - D. simulans	35	0.181152
	grape juice	D. melanogaster - D. simulans	42	0.120591
	noni juice	D. melanogaster - D. simulans	41	0.151981
sweet/other region	water	D. melanogaster - D. simulans	10	0.0812521
	sucrose 200mM	D. melanogaster - D. simulans	24	0.694328
	grape juice	D. melanogaster - D. simulans	25	0.778866
	noni juice	D. melanogaster - D. simulans	18	0.280963
interneurons-1 region	water	D. melanogaster - D. simulans	20	0.662005
	sucrose 200mM	D. melanogaster - D. simulans	42	0.120591
	grape juice	D. melanogaster - D. simulans	47	0.0289044
	noni juice	D. melanogaster - D. simulans	20	0.396892
interneurons-2 region	water	D. melanogaster - D. simulans	18	0.490842
	sucrose 200mM	D. melanogaster - D. simulans	38	0.280963
	grape juice	D. melanogaster - D. simulans	30	0.866511
	noni juice	D. melanogaster - D. simulans	21	0.463403
motor region	water	D. melanogaster - D. simulans	24	1
	sucrose 200mM	D. melanogaster - D. simulans	39	0.231857
	grape juice	D. melanogaster - D. simulans	39	0.231857
	noni juice	D. melanogaster - D. simulans	28	1
